# Early transatlantic movement of horses and donkeys at Jamestown

**DOI:** 10.1101/2024.06.11.598569

**Authors:** William Timothy Treal Taylor, Nicolas Delsol, Vicky M. Oelze, Peter Mitchell, Leah Stricker, Michael Lavin, Akin Ogundiran, Lauren Hosek, Christina Isabelle Barrón-Ortiz, Olumide Ojediran, Diana Quintero-Bisono, Dane Magoon, Matthew E. Hill, Ariane E. Thomas, Anna Waterman, David W. Peate, Lorelei Chauvey, Stéphanie Schiavinato, Laure Tonasso-Calvière, Luis Borges, Aitor Brito-Mayor, Jonathan Santana, George Kamenov, Ludovic Orlando, John Krigbaum

## Abstract

Domestic horses and donkeys played a key role in the initial colonization of the Atlantic seaboard of the Americas, a process partially chronicled by historical records. While Spanish colonists brought horses to the Caribbean and southern latitudes earlier, the transport of domestic horses to the English colony at Jamestown, Virginia in 1606 was among the first dispersals to the eastern seaboard. Archaeozoological analysis, isotope analysis, and radiocarbon dating of identifiable domestic equid remains from two contexts associated with the initial occupation of Jamestown demonstrate intense processing and consumption of the first Jamestown horses during the “Starving Time” winter of 1609, while paleopathological data show evidence of their use in transport. Osteological, genetic, and isotopic study of these equid remains reveal the presence of at least one adult domestic donkey with mixed European and West African ancestry, possibly supplied through undocumented exchange during a trans-Atlantic stopover. These results reveal the importance of equids in the survival of early European settlers and the global connectivity of early trans-Atlantic exchange in horses and donkeys, showing Caribbean and African links in the founding livestock populations and pointing towards an important and ecologically-anchored role for donkeys in the early colonial lifeways along the Eastern seaboard.
