## Supplementary Appendix for "Early transatlantic movement of horses and donkeys at Jamestown"

### Sheet: Table S1-Sequencing
	#ReadCollapsed	#ReadPairsUncollapsed	Total	UniqMQ0	UniqMQ25	CoverageUniqMQ25	Ratio
Library 1	47540083	2059729	49599812	8428527	6354444	0.135711	0.456157
Library 2	66319665	2803087	69122752	10512655	7813945	0.16771	0.458512
Library 3	29624982	1320212	30945194	6080138	4686877	0.140436	0.455923
Library 4	44878614	2253254	47131868	8499312	6516304	0.100329	0.453592
Total	188363344	8436282	196799626	33520632	25371570	0.544187	0.456157
Table S1. Sequencing effort and coverage for characterizing the nuclear genome of specimen Jamestown (JT02).
Triple-indexed DNA libraries were sequenced on the Illumina NovaSeq 6000 instrument as part of 4 independent pools.
Read pairs were collapsed using AdapterRemoval2 (Schubert et al. 2016), while attempting to be collapsed when showing sufficient sequence overlap.
This produced two main categories of reads indicated, i.e. collapsed single reads, and uncollapsed read pairs.
The columns UniqMQ0 and UniqMQ25 indicate the total coverage of the donkey reference genome filtered for PCR duplicates and showing a mapping quality Phred score of at least 0 and 25, respectively (ASM1607732v2; Wang et al. (2020)).
The column Ratio reports the ratio between the coverage of the X chromosome (NC_052207.1), filtered for PCR duplicates and mapping Phred quality scores inferior to 25), and that of chromosome 1 (NC_052177.1). This ratio is expected to be around 1 in female individuals, vs 0.5 in males.

### Sheet: Table S2-TreeMix
		Migration Edges
Datasets	Sites	Countries	Regions
Panel+Jamestown	179967	1	4
Panel+Chupaderos	309867	2	3
Panel+Albufeira	287244	2	1
Panel+BourseB	293509	1	1
Panel+BourseC	322475	1	1
Panel+Fiumarella	278087	3	7
Panel+GVA1 (*1)	259325	6	4
Panel+GVA2	261071	4	2
Panel+GVA359	267670	6	7
Panel+Tarquinia	290871	1	7
Panel+Jamestown+GVA1(*2)+Tarquinia($)	138833	2	1
Panel+Chupaderos+GVA1(*2)+Tarquinia($)	243555	2	1
Table S2. Number of sites considered in TreeMix (Pickrell & Pritchard 2012) analyses.
Panel' refers to the collection of modern donkey genomes presented by Todd and colleagues (Todd et al. (2022)), removing those belonging to individuals identified to have been translocated from their original region. It includes a total of 220 genomes.
As the various ancient genomes analyzed span a large range of coverage, they were partitionned in different datasets to enable conserving the maximum number of sites without missing data.
The group labeled as Tarquinia includes both ancient genomes from the Iron Age site of Tarquinia, Italy, except for the analysis combining GVA1 individuals with those genomes from Jamestown (JT02) or Chupaderos (Taylor et al. (2023)), for which only the genome from the Tarquinia501 specimen was considered to maximize the number of genetic sites covered across all individuals ($).
The groups labeled as GVA1 and GVA2 include ancient genomes from the Roman site of Boinville, France, and represent two different family groups, distinct from sample GVA359, also excavated at the same site.
GVA2 is represented by the genome of individual GVA355 only to maximize the number of genetic sites covered across all individuals.
For the same reasons, GVA1 is represented by the genomes of individuals GVA347, GVA348, GVA349 and GVA353 (*1), except for the analysis combining Tarquinia501 with those genomes from Jamestown JT02) or Chupaderos (Taylor et al. (2023)), for which only the genomes of individuals GVA348 and GVA349 were considered (*2).
The optimal number of migration edges is indicated for each analysis, depending on whether the modern donkey genomes were grouped by country or region.
Regions' refers to a collection of countries grouped by genetic affinities, following Todd et al. (2022), and including Horn+Kenya, Western Africa, Turkey+Tunisia+Syria (TTS), Iran (IRA), Oman+Yemen (SAPEN), Egypt+Sudan (NUBIA), Eastern Europe (EEUR), Central Asia (CASIA) and Eastern Asia (EASIA).

### Sheet: TRASH
/disk/maguy/data/Antoine/MARENGO/www.genoscope.cns.fr/sadc/projet_DHH/230606_JARVIS_H2WT7DSX7/ORL83/ORL83/NovaSeq.Genoscope.JT02_Ages_1_10655_U_lr54_GACCGCT_i69_GATGCA_ORL83.collapsed_00.gz	4000000
/disk/maguy/data/Antoine/MARENGO/www.genoscope.cns.fr/sadc/projet_DHH/230606_JARVIS_H2WT7DSX7/ORL83/ORL83/NovaSeq.Genoscope.JT02_Ages_1_10655_U_lr54_GACCGCT_i69_GATGCA_ORL83.collapsed.truncated_00.gz	43174
/disk/maguy/data/Antoine/MARENGO/www.genoscope.cns.fr/sadc/projet_DHH/230606_JARVIS_H2WT7DSX7/ORL83/ORL83/NovaSeq.Genoscope.JT02_Ages_1_10655_U_lr54_GACCGCT_i69_GATGCA_ORL83.collapsed_01.gz	4000000
/disk/maguy/data/Antoine/MARENGO/www.genoscope.cns.fr/sadc/projet_DHH/230606_JARVIS_H2WT7DSX7/ORL83/ORL83/NovaSeq.Genoscope.JT02_Ages_1_10655_U_lr54_GACCGCT_i69_GATGCA_ORL83.collapsed_02.gz	4000000
/disk/maguy/data/Antoine/MARENGO/www.genoscope.cns.fr/sadc/projet_DHH/230606_JARVIS_H2WT7DSX7/ORL83/ORL83/NovaSeq.Genoscope.JT02_Ages_1_10655_U_lr54_GACCGCT_i69_GATGCA_ORL83.collapsed_03.gz	4000000
/disk/maguy/data/Antoine/MARENGO/www.genoscope.cns.fr/sadc/projet_DHH/230606_JARVIS_H2WT7DSX7/ORL83/ORL83/NovaSeq.Genoscope.JT02_Ages_1_10655_U_lr54_GACCGCT_i69_GATGCA_ORL83.collapsed_04.gz	4000000
/disk/maguy/data/Antoine/MARENGO/www.genoscope.cns.fr/sadc/projet_DHH/230606_JARVIS_H2WT7DSX7/ORL83/ORL83/NovaSeq.Genoscope.JT02_Ages_1_10655_U_lr54_GACCGCT_i69_GATGCA_ORL83.collapsed_05.gz	4000000
/disk/maguy/data/Antoine/MARENGO/www.genoscope.cns.fr/sadc/projet_DHH/230606_JARVIS_H2WT7DSX7/ORL83/ORL83/NovaSeq.Genoscope.JT02_Ages_1_10655_U_lr54_GACCGCT_i69_GATGCA_ORL83.collapsed_06.gz	4000000
/disk/maguy/data/Antoine/MARENGO/www.genoscope.cns.fr/sadc/projet_DHH/230606_JARVIS_H2WT7DSX7/ORL83/ORL83/NovaSeq.Genoscope.JT02_Ages_1_10655_U_lr54_GACCGCT_i69_GATGCA_ORL83.collapsed_07.gz	4000000
/disk/maguy/data/Antoine/MARENGO/www.genoscope.cns.fr/sadc/projet_DHH/230606_JARVIS_H2WT7DSX7/ORL83/ORL83/NovaSeq.Genoscope.JT02_Ages_1_10655_U_lr54_GACCGCT_i69_GATGCA_ORL83.collapsed_08.gz	4000000
/disk/maguy/data/Antoine/MARENGO/www.genoscope.cns.fr/sadc/projet_DHH/230606_JARVIS_H2WT7DSX7/ORL83/ORL83/NovaSeq.Genoscope.JT02_Ages_1_10655_U_lr54_GACCGCT_i69_GATGCA_ORL83.collapsed_09.gz	4000000
/disk/maguy/data/Antoine/MARENGO/www.genoscope.cns.fr/sadc/projet_DHH/230606_JARVIS_H2WT7DSX7/ORL83/ORL83/NovaSeq.Genoscope.JT02_Ages_1_10655_U_lr54_GACCGCT_i69_GATGCA_ORL83.collapsed_10.gz	4000000
/disk/maguy/data/Antoine/MARENGO/www.genoscope.cns.fr/sadc/projet_DHH/230606_JARVIS_H2WT7DSX7/ORL83/ORL83/NovaSeq.Genoscope.JT02_Ages_1_10655_U_lr54_GACCGCT_i69_GATGCA_ORL83.collapsed_11.gz	3496909	47540083
/disk/maguy/data/Antoine/MARENGO/www.genoscope.cns.fr/sadc/projet_DHH/230606_JARVIS_H2YCKDSX7/ORL88/ORL88/NovaSeq.Genoscope.JT02_Ages_1_10655_U_lr54_GACCGCT_i70_GCACTA_ORL88.collapsed_00.gz	4000000
/disk/maguy/data/Antoine/MARENGO/www.genoscope.cns.fr/sadc/projet_DHH/230606_JARVIS_H2YCKDSX7/ORL88/ORL88/NovaSeq.Genoscope.JT02_Ages_1_10655_U_lr54_GACCGCT_i70_GCACTA_ORL88.collapsed.truncated_00.gz	33993
/disk/maguy/data/Antoine/MARENGO/www.genoscope.cns.fr/sadc/projet_DHH/230606_JARVIS_H2YCKDSX7/ORL88/ORL88/NovaSeq.Genoscope.JT02_Ages_1_10655_U_lr54_GACCGCT_i70_GCACTA_ORL88.collapsed_01.gz	4000000
/disk/maguy/data/Antoine/MARENGO/www.genoscope.cns.fr/sadc/projet_DHH/230606_JARVIS_H2YCKDSX7/ORL88/ORL88/NovaSeq.Genoscope.JT02_Ages_1_10655_U_lr54_GACCGCT_i70_GCACTA_ORL88.collapsed_02.gz	4000000
/disk/maguy/data/Antoine/MARENGO/www.genoscope.cns.fr/sadc/projet_DHH/230606_JARVIS_H2YCKDSX7/ORL88/ORL88/NovaSeq.Genoscope.JT02_Ages_1_10655_U_lr54_GACCGCT_i70_GCACTA_ORL88.collapsed_03.gz	4000000
/disk/maguy/data/Antoine/MARENGO/www.genoscope.cns.fr/sadc/projet_DHH/230606_JARVIS_H2YCKDSX7/ORL88/ORL88/NovaSeq.Genoscope.JT02_Ages_1_10655_U_lr54_GACCGCT_i70_GCACTA_ORL88.collapsed_04.gz	4000000
/disk/maguy/data/Antoine/MARENGO/www.genoscope.cns.fr/sadc/projet_DHH/230606_JARVIS_H2YCKDSX7/ORL88/ORL88/NovaSeq.Genoscope.JT02_Ages_1_10655_U_lr54_GACCGCT_i70_GCACTA_ORL88.collapsed_05.gz	4000000
/disk/maguy/data/Antoine/MARENGO/www.genoscope.cns.fr/sadc/projet_DHH/230606_JARVIS_H2YCKDSX7/ORL88/ORL88/NovaSeq.Genoscope.JT02_Ages_1_10655_U_lr54_GACCGCT_i70_GCACTA_ORL88.collapsed_06.gz	4000000
/disk/maguy/data/Antoine/MARENGO/www.genoscope.cns.fr/sadc/projet_DHH/230606_JARVIS_H2YCKDSX7/ORL88/ORL88/NovaSeq.Genoscope.JT02_Ages_1_10655_U_lr54_GACCGCT_i70_GCACTA_ORL88.collapsed_07.gz	4000000
/disk/maguy/data/Antoine/MARENGO/www.genoscope.cns.fr/sadc/projet_DHH/230606_JARVIS_H2YCKDSX7/ORL88/ORL88/NovaSeq.Genoscope.JT02_Ages_1_10655_U_lr54_GACCGCT_i70_GCACTA_ORL88.collapsed_08.gz	4000000
/disk/maguy/data/Antoine/MARENGO/www.genoscope.cns.fr/sadc/projet_DHH/230606_JARVIS_H2YCKDSX7/ORL88/ORL88/NovaSeq.Genoscope.JT02_Ages_1_10655_U_lr54_GACCGCT_i70_GCACTA_ORL88.collapsed_09.gz	4000000
/disk/maguy/data/Antoine/MARENGO/www.genoscope.cns.fr/sadc/projet_DHH/230606_JARVIS_H2YCKDSX7/ORL88/ORL88/NovaSeq.Genoscope.JT02_Ages_1_10655_U_lr54_GACCGCT_i70_GCACTA_ORL88.collapsed_10.gz	4000000
/disk/maguy/data/Antoine/MARENGO/www.genoscope.cns.fr/sadc/projet_DHH/230606_JARVIS_H2YCKDSX7/ORL88/ORL88/NovaSeq.Genoscope.JT02_Ages_1_10655_U_lr54_GACCGCT_i70_GCACTA_ORL88.collapsed_11.gz	4000000
/disk/maguy/data/Antoine/MARENGO/www.genoscope.cns.fr/sadc/projet_DHH/230606_JARVIS_H2YCKDSX7/ORL88/ORL88/NovaSeq.Genoscope.JT02_Ages_1_10655_U_lr54_GACCGCT_i70_GCACTA_ORL88.collapsed_12.gz	4000000
/disk/maguy/data/Antoine/MARENGO/www.genoscope.cns.fr/sadc/projet_DHH/230606_JARVIS_H2YCKDSX7/ORL88/ORL88/NovaSeq.Genoscope.JT02_Ages_1_10655_U_lr54_GACCGCT_i70_GCACTA_ORL88.collapsed_13.gz	4000000
/disk/maguy/data/Antoine/MARENGO/www.genoscope.cns.fr/sadc/projet_DHH/230606_JARVIS_H2YCKDSX7/ORL88/ORL88/NovaSeq.Genoscope.JT02_Ages_1_10655_U_lr54_GACCGCT_i70_GCACTA_ORL88.collapsed_14.gz	4000000
/disk/maguy/data/Antoine/MARENGO/www.genoscope.cns.fr/sadc/projet_DHH/230606_JARVIS_H2YCKDSX7/ORL88/ORL88/NovaSeq.Genoscope.JT02_Ages_1_10655_U_lr54_GACCGCT_i70_GCACTA_ORL88.collapsed_15.gz	4000000
/disk/maguy/data/Antoine/MARENGO/www.genoscope.cns.fr/sadc/projet_DHH/230606_JARVIS_H2YCKDSX7/ORL88/ORL88/NovaSeq.Genoscope.JT02_Ages_1_10655_U_lr54_GACCGCT_i70_GCACTA_ORL88.collapsed_16.gz	2285672	66319665
/disk/maguy/data/Antoine/MARENGO/www.genoscope.cns.fr/sadc/projet_DHH/230606_JARVIS_H2YCKDSX7/ORL89/ORL89/NovaSeq.Genoscope.JT02_Ages_1_10655_U_lr54_GACCGCT_i74_GTGGGG_ORL89.collapsed_00.gz	4000000
/disk/maguy/data/Antoine/MARENGO/www.genoscope.cns.fr/sadc/projet_DHH/230606_JARVIS_H2YCKDSX7/ORL89/ORL89/NovaSeq.Genoscope.JT02_Ages_1_10655_U_lr54_GACCGCT_i74_GTGGGG_ORL89.collapsed.truncated_00.gz	21958
/disk/maguy/data/Antoine/MARENGO/www.genoscope.cns.fr/sadc/projet_DHH/230606_JARVIS_H2YCKDSX7/ORL89/ORL89/NovaSeq.Genoscope.JT02_Ages_1_10655_U_lr54_GACCGCT_i74_GTGGGG_ORL89.collapsed_01.gz	4000000
/disk/maguy/data/Antoine/MARENGO/www.genoscope.cns.fr/sadc/projet_DHH/230606_JARVIS_H2YCKDSX7/ORL89/ORL89/NovaSeq.Genoscope.JT02_Ages_1_10655_U_lr54_GACCGCT_i74_GTGGGG_ORL89.collapsed_02.gz	4000000
/disk/maguy/data/Antoine/MARENGO/www.genoscope.cns.fr/sadc/projet_DHH/230606_JARVIS_H2YCKDSX7/ORL89/ORL89/NovaSeq.Genoscope.JT02_Ages_1_10655_U_lr54_GACCGCT_i74_GTGGGG_ORL89.collapsed_03.gz	4000000
/disk/maguy/data/Antoine/MARENGO/www.genoscope.cns.fr/sadc/projet_DHH/230606_JARVIS_H2YCKDSX7/ORL89/ORL89/NovaSeq.Genoscope.JT02_Ages_1_10655_U_lr54_GACCGCT_i74_GTGGGG_ORL89.collapsed_04.gz	4000000
/disk/maguy/data/Antoine/MARENGO/www.genoscope.cns.fr/sadc/projet_DHH/230606_JARVIS_H2YCKDSX7/ORL89/ORL89/NovaSeq.Genoscope.JT02_Ages_1_10655_U_lr54_GACCGCT_i74_GTGGGG_ORL89.collapsed_05.gz	4000000
/disk/maguy/data/Antoine/MARENGO/www.genoscope.cns.fr/sadc/projet_DHH/230606_JARVIS_H2YCKDSX7/ORL89/ORL89/NovaSeq.Genoscope.JT02_Ages_1_10655_U_lr54_GACCGCT_i74_GTGGGG_ORL89.collapsed_06.gz	4000000
/disk/maguy/data/Antoine/MARENGO/www.genoscope.cns.fr/sadc/projet_DHH/230606_JARVIS_H2YCKDSX7/ORL89/ORL89/NovaSeq.Genoscope.JT02_Ages_1_10655_U_lr54_GACCGCT_i74_GTGGGG_ORL89.collapsed_07.gz	1603024	29624982
/disk/maguy/data/Antoine/MARENGO/www.genoscope.cns.fr/sadc/projet_DHH/230606_JARVIS_H2YCKDSX7/ORL90/ORL90/NovaSeq.Genoscope.JT02_Ages_1_10655_U_lr54_GACCGCT_i73_GTAAAC_ORL90.collapsed_00.gz	4000000
/disk/maguy/data/Antoine/MARENGO/www.genoscope.cns.fr/sadc/projet_DHH/230606_JARVIS_H2YCKDSX7/ORL90/ORL90/NovaSeq.Genoscope.JT02_Ages_1_10655_U_lr54_GACCGCT_i73_GTAAAC_ORL90.collapsed.truncated_00.gz	15271
/disk/maguy/data/Antoine/MARENGO/www.genoscope.cns.fr/sadc/projet_DHH/230606_JARVIS_H2YCKDSX7/ORL90/ORL90/NovaSeq.Genoscope.JT02_Ages_1_10655_U_lr54_GACCGCT_i73_GTAAAC_ORL90.collapsed_01.gz	4000000
/disk/maguy/data/Antoine/MARENGO/www.genoscope.cns.fr/sadc/projet_DHH/230606_JARVIS_H2YCKDSX7/ORL90/ORL90/NovaSeq.Genoscope.JT02_Ages_1_10655_U_lr54_GACCGCT_i73_GTAAAC_ORL90.collapsed_02.gz	4000000
/disk/maguy/data/Antoine/MARENGO/www.genoscope.cns.fr/sadc/projet_DHH/230606_JARVIS_H2YCKDSX7/ORL90/ORL90/NovaSeq.Genoscope.JT02_Ages_1_10655_U_lr54_GACCGCT_i73_GTAAAC_ORL90.collapsed_03.gz	4000000
/disk/maguy/data/Antoine/MARENGO/www.genoscope.cns.fr/sadc/projet_DHH/230606_JARVIS_H2YCKDSX7/ORL90/ORL90/NovaSeq.Genoscope.JT02_Ages_1_10655_U_lr54_GACCGCT_i73_GTAAAC_ORL90.collapsed_04.gz	4000000
/disk/maguy/data/Antoine/MARENGO/www.genoscope.cns.fr/sadc/projet_DHH/230606_JARVIS_H2YCKDSX7/ORL90/ORL90/NovaSeq.Genoscope.JT02_Ages_1_10655_U_lr54_GACCGCT_i73_GTAAAC_ORL90.collapsed_05.gz	4000000
/disk/maguy/data/Antoine/MARENGO/www.genoscope.cns.fr/sadc/projet_DHH/230606_JARVIS_H2YCKDSX7/ORL90/ORL90/NovaSeq.Genoscope.JT02_Ages_1_10655_U_lr54_GACCGCT_i73_GTAAAC_ORL90.collapsed_06.gz	4000000
/disk/maguy/data/Antoine/MARENGO/www.genoscope.cns.fr/sadc/projet_DHH/230606_JARVIS_H2YCKDSX7/ORL90/ORL90/NovaSeq.Genoscope.JT02_Ages_1_10655_U_lr54_GACCGCT_i73_GTAAAC_ORL90.collapsed_07.gz	4000000
/disk/maguy/data/Antoine/MARENGO/www.genoscope.cns.fr/sadc/projet_DHH/230606_JARVIS_H2YCKDSX7/ORL90/ORL90/NovaSeq.Genoscope.JT02_Ages_1_10655_U_lr54_GACCGCT_i73_GTAAAC_ORL90.collapsed_08.gz	4000000
/disk/maguy/data/Antoine/MARENGO/www.genoscope.cns.fr/sadc/projet_DHH/230606_JARVIS_H2YCKDSX7/ORL90/ORL90/NovaSeq.Genoscope.JT02_Ages_1_10655_U_lr54_GACCGCT_i73_GTAAAC_ORL90.collapsed_09.gz	4000000
/disk/maguy/data/Antoine/MARENGO/www.genoscope.cns.fr/sadc/projet_DHH/230606_JARVIS_H2YCKDSX7/ORL90/ORL90/NovaSeq.Genoscope.JT02_Ages_1_10655_U_lr54_GACCGCT_i73_GTAAAC_ORL90.collapsed_10.gz	4000000
/disk/maguy/data/Antoine/MARENGO/www.genoscope.cns.fr/sadc/projet_DHH/230606_JARVIS_H2YCKDSX7/ORL90/ORL90/NovaSeq.Genoscope.JT02_Ages_1_10655_U_lr54_GACCGCT_i73_GTAAAC_ORL90.collapsed_11.gz	863343	44878614
/disk/maguy/data/Antoine/MARENGO/www.genoscope.cns.fr/sadc/projet_DHH/230606_JARVIS_H2WT7DSX7/ORL83/ORL83/NovaSeq.Genoscope.JT02_Ages_1_10655_U_lr54_GACCGCT_i69_GATGCA_ORL83.pair1.truncated_00.gz 2059729
/disk/maguy/data/Antoine/MARENGO/www.genoscope.cns.fr/sadc/projet_DHH/230606_JARVIS_H2YCKDSX7/ORL88/ORL88/NovaSeq.Genoscope.JT02_Ages_1_10655_U_lr54_GACCGCT_i70_GCACTA_ORL88.pair1.truncated_00.gz 2803087
/disk/maguy/data/Antoine/MARENGO/www.genoscope.cns.fr/sadc/projet_DHH/230606_JARVIS_H2YCKDSX7/ORL89/ORL89/NovaSeq.Genoscope.JT02_Ages_1_10655_U_lr54_GACCGCT_i74_GTGGGG_ORL89.pair1.truncated_00.gz 1320212
/disk/maguy/data/Antoine/MARENGO/www.genoscope.cns.fr/sadc/projet_DHH/230606_JARVIS_H2YCKDSX7/ORL90/ORL90/NovaSeq.Genoscope.JT02_Ages_1_10655_U_lr54_GACCGCT_i73_GTAAAC_ORL90.pair1.truncated_00.gz 2253254
